# A Minimal Regulatory Spatial Model for Emergent Multicellular Organization in Dissipative Environments

**DOI:** 10.64898/2026.04.24.720740

**Authors:** Luca Zammataro

## Abstract

How multicellular organization, morphology, and functional diversity emerge from minimal regulatory principles remains a central question in theoretical biology and systems medicine. Here we introduce **Evoscope**, a spatial computational framework in which tissue-like organization arises from a compact regulatory grammar governing nutrient uptake, adhesion, motility, competition, protection, and identity commitment. Cells evolve on a toroidal hexagonal lattice within a dissipative environment shaped by nutrient diffusion, energetic constraints, proliferation, death, and local interactions. Despite its minimal rule set, Evoscope reproducibly generates aggregate formation, territorial expansion, competitive interfaces, differentiated colonies, and transient ecological niches. Beyond serving as a minimal model of emergent multicellular organization, Evoscope is designed as a controlled testbed in which the relationship between internal regulatory state and collective morphology is fully accessible. Cell identities are established through three binary commitment variables that define eight heritable cluster states, each associated with distinct balances of cohesion, invasiveness, metabolic efficiency, and competitive fitness. These programs give rise to coherent multicellular colonies with characteristic spatial behaviors, including collective movement, transient persistence, and eventual dissolution.

To test whether visible morphology encodes information about hidden internal dynamics, we trained convolutional autoencoders with supervised prediction heads on simulation snapshots. The resulting latent spaces displayed smooth temporal organization and structured low-dimensional manifolds, indicating that evolving multicellular configurations occupy non-random, learnable regions of state space. Moreover, internal regulatory profiles could be partially inferred from morphology alone, supporting the view that collective form functions as a mesoscopic encoding of underlying regulatory dynamics.

Evoscope therefore provides a proof of concept that autoencoder-based representation learning can recover informative latent structure in a synthetic multicellular system whose internal rules are known. More broadly, these results support the hypothesis that, given sufficiently rich paired morphological and spatial-transcriptional data, related approaches may help identify latent mesoscopic variables in real biological systems.
