## Supplementary material for "A Minimal Regulatory Spatial Model for Emergent Multicellular Organization in Dissipative Environments": latents.csv

step	z1	z2	z3	z4	z5	z6	z7	z8
5	-8.429289817810059	-2.051255941390991	-1.4888416528701782	-12.640841484069824	2.943249464035034	0.5948090553283691	14.369009017944336	0.2186034768819809
10	-7.855081081390381	-2.231844425201416	-1.793899416923523	-11.991597175598145	2.877399206161499	1.4648791551589966	13.125076293945312	-0.13511037826538086
15	-6.548070430755615	-3.282153844833374	-2.4286134243011475	-9.969186782836914	1.8180367946624756	3.7358078956604004	9.95530891418457	-0.2779025137424469
20	-5.699161052703857	-4.087061882019043	-2.8672070503234863	-8.28357219696045	1.1293607950210571	5.246960639953613	7.748319149017334	-0.5687181949615479
25	-4.974462032318115	-5.260238170623779	-3.21484637260437	-6.477165699005127	0.019371693953871727	7.294986248016357	5.3989667892456055	-0.5999968647956848
30	-3.7039682865142822	-5.933530807495117	-4.229583263397217	-5.666207313537598	-0.06692163646221161	10.281875610351562	3.2016007900238037	-1.3010871410369873
35	-2.01363468170166	-6.017223834991455	-5.392078876495361	-4.751983642578125	0.09359972923994064	13.787161827087402	0.727012038230896	-2.120819330215454
40	-1.2059969902038574	-5.952652454376221	-6.202075958251953	-4.817090034484863	0.6267228722572327	15.704215049743652	-0.2364436239004135	-2.8034021854400635
45	-0.7030324935913086	-5.900298595428467	-6.786855697631836	-4.968804359436035	0.9602976441383362	17.198312759399414	-0.9336393475532532	-3.309948205947876
50	-0.5988737940788269	-5.951597690582275	-7.040454387664795	-5.196776390075684	1.2072350978851318	17.640390396118164	-1.000378131866455	-3.528733968734741
55	-0.45770251750946045	-5.958287239074707	-7.328663349151611	-5.465234279632568	1.438050627708435	18.2772216796875	-1.1748801469802856	-3.7729852199554443
60	-0.6146400570869446	-5.962967872619629	-7.239263534545898	-5.580049514770508	1.4464073181152344	17.86800193786621	-0.9948745965957642	-3.767944812774658
65	-0.87368243932724	-5.646459102630615	-7.097749710083008	-6.296996593475342	1.9602373838424683	16.920085906982422	-0.23895595967769623	-3.888641595840454
70	-2.233806848526001	-5.354177951812744	-6.741441249847412	-8.885275840759277	3.483112335205078	14.381932258605957	2.903796911239624	-4.107651710510254
75	-3.6762187480926514	-4.340846061706543	-5.847667217254639	-11.403458595275879	5.218822002410889	10.752323150634766	6.780611515045166	-4.017963886260986
80	-5.585054874420166	-3.119933843612671	-4.856191635131836	-14.020100593566895	6.595668792724609	7.098948955535889	10.940008163452148	-3.6620240211486816
85	-7.677536487579346	-2.1416282653808594	-3.338979959487915	-15.28906536102295	6.314987659454346	3.1346797943115234	14.452539443969727	-2.3518433570861816
90	-9.543246269226074	-1.3934032917022705	-1.602598786354065	-15.447157859802246	5.090880870819092	-0.40182042121887207	17.138519287109375	-0.5908938646316528
95	-10.380499839782715	-1.0750088691711426	-0.8324030041694641	-15.47376823425293	4.447507381439209	-1.9751919507980347	18.34724998474121	0.24765239655971527
100	-10.59894847869873	-0.9863841533660889	-0.6006741523742676	-15.426733016967773	4.227442264556885	-2.4202609062194824	18.677112579345703	0.5059654116630554
105	-10.927610397338867	-0.9206069707870483	-0.27675971388816833	-15.33890438079834	3.862335443496704	-3.030266761779785	19.08833122253418	0.8798690438270569
110	-10.927610397338867	-0.9206069707870483	-0.27675971388816833	-15.33890438079834	3.862335443496704	-3.030266761779785	19.08833122253418	0.8798690438270569
115	-10.927610397338867	-0.9206069707870483	-0.27675971388816833	-15.33890438079834	3.862335443496704	-3.030266761779785	19.08833122253418	0.8798690438270569
