## Supplementary material for "A Minimal Regulatory Spatial Model for Emergent Multicellular Organization in Dissipative Environments": training_history.csv

epoch	train_loss	train_recon	train_gene	val_loss	val_recon	val_gene
1	2.744192462218435	2.293292949074193	0.4508995994141227	2.4418997764587402	2.2692606449127197	0.1726391762495041
2	2.6991947199168957	2.268827388161107	0.4303672815624036	2.3537824153900146	2.1913530826568604	0.16242927312850952
3	2.5791614934017786	2.1823089373739144	0.396852508187294	2.0107102394104004	1.8131169080734253	0.19759328663349152
4	2.166884447398939	1.808747178629825	0.3581372342611614	1.6315696239471436	1.0220682621002197	0.609501302242279
5	1.7906549478832043	1.2728186092878644	0.517836398199985	1.0514740943908691	0.8042646050453186	0.24720948934555054
6	1.3956375247553776	1.1132326157469499	0.28240488861736496	0.8439034223556519	0.6988922357559204	0.14501115679740906
7	1.2558596385152716	0.9927393856801485	0.2631202002889232	0.7435821294784546	0.6097379922866821	0.13384416699409485
8	1.2087425432707135	0.9442688665891948	0.2644736790343335	0.7133443355560303	0.5816996097564697	0.13164472579956055
9	1.188830476058157	0.9277896912474382	0.2610408052017814	0.7032942175865173	0.5725229978561401	0.1307712197303772
10	1.1544800118396157	0.8968626135273984	0.2576173983122173	0.6940699815750122	0.5612604022026062	0.1328096091747284
11	1.11569859479603	0.8625401540806419	0.2531584360097584	0.6726641654968262	0.5254022479057312	0.14726190268993378
12	1.0794610537980731	0.8366507730985943	0.24281024776006999	0.6821590662002563	0.49660828709602356	0.18555079400539398
13	1.0630986314070852	0.8248922495465529	0.2382063489211233	0.6836082339286804	0.4865107238292694	0.19709749519824982
14	1.0394922683113499	0.8034904552133459	0.23600180290247263	0.6701151132583618	0.4931853711605072	0.17692972719669342
15	1.032631111772437	0.7948997099148599	0.23773142930708432	0.6528027653694153	0.4772855043411255	0.1755172610282898
16	1.0211131008047807	0.7841357965218393	0.23697726193227267	0.6467525959014893	0.46294185519218445	0.1838107705116272
17	1.0176705718040466	0.7852770090103149	0.23239353534422422	0.6308194398880005	0.4608927369117737	0.169926717877388
18	1.005004694587306	0.7728331685066223	0.2321715284334986	0.6306216716766357	0.4716147482395172	0.15900690853595734
19	0.9954197030318411	0.765584597462102	0.2298351204709003	0.6433948278427124	0.46896275877952576	0.17443205416202545
20	0.9757676626506605	0.7562374472618103	0.21953021303603523	0.681857705116272	0.46254628896713257	0.2193114161491394
21	0.9671562753225628	0.7489201395135177	0.21823617580689883	0.7139227986335754	0.47242116928100586	0.2415016144514084
22	0.9537332559886732	0.7389855196601466	0.21474775358250267	0.7210880517959595	0.4956305921077728	0.22545747458934784
23	0.943438404484799	0.7386323025352076	0.2048061192035675	0.7519158124923706	0.5012632608413696	0.25065258145332336
24	0.935855790188438	0.7325165930547213	0.20333921517196454	0.7557605504989624	0.4941614866256714	0.261599063873291
25	0.9225680984948811	0.7243822373841938	0.19818587601184845	0.7100836038589478	0.5007699131965637	0.20931369066238403
26	0.9075331907523306	0.7246415128833369	0.18289166296783246	0.6605285406112671	0.4867190420627594	0.1738094687461853
27	0.8984997962650499	0.7196570493673023	0.17884273434940137	0.6193180084228516	0.46932747960090637	0.14999054372310638
28	0.919489251939874	0.7384431299410368	0.18104610827408338	0.5956249833106995	0.47372812032699585	0.12189687043428421
29	0.926272944400185	0.7272996494644567	0.19897331532679105	0.6090646982192993	0.4950885474681854	0.1139761433005333
30	0.9117975674177471	0.7162828947368421	0.19551467817080648	0.6426369547843933	0.5029078722000122	0.1397290974855423
31	0.891328585775275	0.7115085203396646	0.17982009288511777	0.7205835580825806	0.5156106948852539	0.20497283339500427
32	0.8889562142522711	0.7216296133242155	0.16732661347640188	0.7023308277130127	0.49864694476127625	0.20368388295173645
33	0.8619105439437064	0.6979256586024636	0.16398488769405767	0.6932272911071777	0.5077723860740662	0.18545491993427277
34	0.849518568892228	0.6898633586732965	0.15965521806164792	0.6799070835113525	0.4944794178009033	0.18542765080928802
35	0.8356756662067614	0.6843615393889578	0.15131411426945737	0.6944946050643921	0.4850130081176758	0.20948158204555511
36	0.8205241717790303	0.6720548428987202	0.14846931162633395	0.6788846254348755	0.49235209822654724	0.18653251230716705
37	0.79988441969219	0.6652259356097171	0.13465851035557294	0.6427861452102661	0.48673364520072937	0.15605252981185913
38	0.7763848116523341	0.6556498847509685	0.12073492807777304	0.6237510442733765	0.470542311668396	0.15320876240730286
39	0.7504860915635762	0.6460605985239932	0.10442551754807171	0.5940822958946228	0.46133100986480713	0.13275127112865448
40	0.7216760986729672	0.6356443778464669	0.08603170043543766	0.5533635020256042	0.45621857047080994	0.0971449539065361
41	0.7042403754435087	0.6288137063384056	0.07542666165452254	0.48664677143096924	0.4059586524963379	0.08068811148405075
42	0.7032525539398193	0.6175360114950883	0.08571656695321987	0.47601568698883057	0.3976769745349884	0.07833869755268097
43	0.7127915652174699	0.6193228332619918	0.09346871666218105	0.47195568680763245	0.395138680934906	0.07681700587272644
44	0.6870266167741073	0.5982681606945238	0.08875845215822521	0.4819522202014923	0.40617018938064575	0.07578202337026596
45	0.6707970343138042	0.5929406567623741	0.07785635127833015	0.47217708826065063	0.40066730976104736	0.07150977104902267
46	0.6493141776637027	0.579104367055391	0.0702098311954423	0.47674477100372314	0.40033844113349915	0.0764063224196434
47	0.6457334599996868	0.5722561447243941	0.07347730625616877	0.4856955111026764	0.40307408571243286	0.08262142539024353
48	0.6368717802198309	0.5638793612781324	0.07299242913722992	0.5086904764175415	0.4132396876811981	0.09545078128576279
49	0.6353307711450678	0.5629168152809143	0.07241396429507356	0.5123291611671448	0.40605539083480835	0.10627379268407822
50	0.6258859195207295	0.5490367224341944	0.07684919081236187	0.4775562882423401	0.393940269947052	0.08361602574586868
51	0.6060042789107875	0.540815438094892	0.06518885218783428	0.45956018567085266	0.39104989171028137	0.06851029396057129
52	0.6029542559071591	0.5327779242866918	0.07017633240473897	0.4693511724472046	0.40117937326431274	0.06817179918289185
53	0.5958317267267328	0.5318245479935094	0.06400717814501963	0.4851323962211609	0.41023361682891846	0.07489879429340363
54	0.5933096534327457	0.5300561942552265	0.06325344192354303	0.4644455909729004	0.39304977655410767	0.07139580696821213
55	0.5720311215049342	0.513245121428841	0.05878600321317974	0.45460429787635803	0.38808831572532654	0.06651598960161209
56	0.5653492071126637	0.5088616954652887	0.05648749733441755	0.44992196559906006	0.3870905935764313	0.06283135712146759
57	0.5584386649884676	0.5031507360307794	0.05528792385992251	0.44230982661247253	0.38344305753707886	0.05886678025126457
58	0.5494842497926009	0.49473947600314494	0.05474476751528288	0.4455287456512451	0.3855634927749634	0.05996524542570114
59	0.5442049032763431	0.49144939372414037	0.05275552131627735	0.45005202293395996	0.38808104395866394	0.061970967799425125
60	0.5376975850055092	0.48603612184524536	0.05166146845409745	0.4451313316822052	0.3843555748462677	0.0607757493853569
61	0.534483834316856	0.48416792091570404	0.05031593379221464	0.43146759271621704	0.3746640086174011	0.05680357664823532
62	0.5271391962703905	0.4795709268042916	0.04756827338745719	0.425103098154068	0.3698839247226715	0.05521917715668678
63	0.5202748869594774	0.4722043087607936	0.048070564473930155	0.4253833293914795	0.3726571798324585	0.05272615700960159
64	0.516609323652167	0.469530303227274	0.04707901042542959	0.42366576194763184	0.37282201647758484	0.050843749195337296
65	0.5115433931350708	0.46693647221515056	0.04460690327380833	0.41764089465141296	0.3649037778377533	0.05273710563778877
66	0.5057884878233859	0.4617134120903517	0.044075065733570805	0.41374534368515015	0.3605886995792389	0.05315665528178215
67	0.5091249080080735	0.4635959910719018	0.04552891811257914	0.41282156109809875	0.36008819937705994	0.05273336544632912
68	0.4979736255972009	0.45607326218956395	0.04190038046554515	0.4401523172855377	0.37495237588882446	0.06519993394613266
69	0.5127575554345783	0.4663063444589314	0.046451221759382044	0.4110121428966522	0.3596717417240143	0.05134039744734764
70	0.49315443399705383	0.4513291528350429	0.04182529684744383	0.41086411476135254	0.3563818633556366	0.05448225885629654
71	0.4911070779750222	0.44787345434490006	0.04323363970769079	0.41572996973991394	0.3590746521949768	0.05665532499551773
72	0.4855253602329053	0.4462584759059705	0.039266880895746384	0.4163549840450287	0.3590383529663086	0.05731664225459099
73	0.4811705962607735	0.44153071861518056	0.03963989617401048	0.4087101221084595	0.35712170600891113	0.051588401198387146
74	0.48046479256529556	0.44240543089414897	0.0380593815720395	0.40469828248023987	0.3546890914440155	0.05000919848680496
75	0.47260688166869314	0.4351367197538677	0.037470169365406036	0.41196805238723755	0.36218440532684326	0.04978363960981369
76	0.4753233884510241	0.43847440418444183	0.03684897720813751	0.4090613126754761	0.3599297106266022	0.0491316132247448
77	0.46730094520669235	0.43023568705508586	0.03706526893534159	0.41205668449401855	0.362257182598114	0.049799516797065735
78	0.4673214115594563	0.43033650674318014	0.03698491461967167	0.4109066128730774	0.3629036545753479	0.04800296947360039
79	0.46337674322881195	0.42783271795824956	0.03554403291721093	0.4056585133075714	0.3579489290714264	0.047709595412015915
80	0.46104409349592107	0.4242904782295227	0.03675362124646965	0.4052000939846039	0.3558153808116913	0.04938472434878349
81	0.46411515223352534	0.4258371121005008	0.03827804581899392	0.40311917662620544	0.35615336894989014	0.04696580022573471
82	0.45641986319893285	0.4215080026341112	0.03491187595615262	0.40330225229263306	0.3567822277545929	0.046520013362169266
83	0.45474934891650554	0.4191610719028272	0.035588283287851435	0.3988262712955475	0.35351496934890747	0.04531130939722061
84	0.4518993277298777	0.4177567017705817	0.03414262390058292	0.3947266638278961	0.3496268093585968	0.04509984701871872
85	0.4506323212071469	0.4169557627878691	0.03367657018335242	0.3933820426464081	0.35009700059890747	0.04328503459692001
86	0.44502005922166926	0.4129096944081156	0.03211036285287455	0.39836585521698	0.3567885458469391	0.04157731682062149
87	0.44559346374712494	0.4128990643902829	0.032694396611891295	0.39733174443244934	0.35715001821517944	0.040181715041399
88	0.4423445165157318	0.4100906268546456	0.03225389593525937	0.3994593918323517	0.3570329248905182	0.042426470667123795
89	0.4460422977020866	0.41370581796294764	0.032336492287485225	0.39313805103302	0.3530813157558441	0.0400567427277565
90	0.436285672219176	0.4055765318243127	0.030709141963406614	0.3993288576602936	0.3598892092704773	0.039439644664525986
91	0.4425978378245705	0.41119492053985596	0.031402921500174624	0.40673547983169556	0.36429476737976074	0.04244069755077362
92	0.4387520363456325	0.4096022561976784	0.029149782794870828	0.4077830910682678	0.361130028963089	0.04665305092930794
93	0.43723393662979726	0.4055687494968113	0.03166519183861582	0.40988680720329285	0.3634030818939209	0.04648371413350105
94	0.4417851347672312	0.4100575870589206	0.03172753692457551	0.41073840856552124	0.3661602735519409	0.04457814618945122
95	0.43040072604229573	0.4011172464019374	0.029283485718463596	0.40197035670280457	0.3588484525680542	0.04312191158533096
96	0.4272727652599937	0.3982234079586832	0.029049352301578773	0.3889325261116028	0.3500083386898041	0.03892418369650841
97	0.4258795223738018	0.3955342079463758	0.030345314231358077	0.3956495523452759	0.35462456941604614	0.04102499783039093
98	0.41966870270277323	0.39193785347436605	0.02773085511044452	0.40091875195503235	0.3574169874191284	0.043501757085323334
99	0.4180012611966384	0.3879422294466119	0.03005903449497725	0.39749303460121155	0.3559463918209076	0.04154663532972336
100	0.41693464078401266	0.3879570145356028	0.028977633797024425	0.38856232166290283	0.34994688630104065	0.03861543536186218
