## Supplementary material for "A Minimal Regulatory Spatial Model for Emergent Multicellular Organization in Dissipative Environments": latents.csv

step	z1	z2	z3	z4	z5	z6	z7	z8
5	-3.6688594818115234	0.9287427663803101	-6.902217388153076	-8.270533561706543	-3.152353525161743	-2.2309861183166504	2.507589340209961	-6.680156707763672
10	-3.6154892444610596	0.8004675507545471	-5.866146564483643	-8.176759719848633	-3.059220314025879	-2.431907892227173	3.1185836791992188	-6.060705661773682
15	-2.9131546020507812	0.7599400281906128	-3.955887794494629	-8.419792175292969	-1.736053466796875	-1.2479087114334106	3.669856071472168	-3.6332967281341553
20	-2.517812728881836	0.7074790596961975	-2.9159891605377197	-8.302695274353027	-0.9682570695877075	-0.787429690361023	3.9952101707458496	-2.437563180923462
25	-2.3660316467285156	0.5781590342521667	-1.533167839050293	-8.37193489074707	0.15021279454231262	-0.4267148971557617	4.813826084136963	-1.1723326444625854
30	-2.3913702964782715	0.38005849719047546	0.12651683390140533	-8.410893440246582	0.8481545448303223	-0.8186013102531433	6.125873565673828	-0.40960749983787537
35	-2.381088972091675	0.0651496946811676	1.916331171989441	-8.587307929992676	1.3433479070663452	-1.3073886632919312	7.758409023284912	0.5384703278541565
40	-2.5618815422058105	-0.22402819991111755	3.142036199569702	-8.586456298828125	1.2559220790863037	-2.123883008956909	8.92261028289795	0.7853437662124634
45	-2.799755811691284	-0.45289844274520874	4.1041765213012695	-8.6607666015625	1.2120320796966553	-2.783114433288574	9.940134048461914	0.9153621196746826
50	-2.9267632961273193	-0.597050130367279	4.362695217132568	-8.756657600402832	1.0562704801559448	-3.173492670059204	10.34620189666748	0.8080605864524841
55	-3.0802159309387207	-0.6787363886833191	4.647996425628662	-8.817009925842285	1.0560635328292847	-3.4490578174591064	10.689655303955078	0.7480472326278687
60	-3.0573909282684326	-0.6471427083015442	4.4247212409973145	-8.618388175964355	0.9438618421554565	-3.373692512512207	10.381566047668457	0.5983032584190369
65	-3.2615396976470947	-0.7071532607078552	4.158422470092773	-8.299772262573242	0.37208452820777893	-3.837631940841675	10.19239616394043	-0.03825431317090988
70	-3.74957537651062	-0.7663088440895081	3.4950835704803467	-7.912607192993164	-0.9757413268089294	-5.022241115570068	10.008471488952637	-1.5765783786773682
75	-4.164437294006348	-0.5190321207046509	1.299761176109314	-7.518951416015625	-2.84914493560791	-5.931710720062256	8.774218559265137	-3.9603281021118164
80	-4.611639499664307	-0.15060725808143616	-1.5185649394989014	-7.389784812927246	-4.724884033203125	-6.640048503875732	7.285256385803223	-6.590638637542725
85	-4.822897434234619	0.32446539402008057	-4.598266124725342	-7.732101917266846	-5.577439785003662	-6.084560394287109	5.463653087615967	-8.413825988769531
90	-4.806606769561768	0.7097786068916321	-6.933887004852295	-8.072530746459961	-5.611188888549805	-5.065427303314209	3.8298635482788086	-9.251317977905273
95	-4.742737293243408	0.9446393251419067	-8.41052532196045	-8.284430503845215	-5.357247352600098	-4.230684280395508	2.744220495223999	-9.611738204956055
100	-4.723454475402832	0.9906735420227051	-8.790788650512695	-8.327645301818848	-5.288153171539307	-4.032408714294434	2.4715206623077393	-9.716212272644043
105	-4.622772693634033	1.133662223815918	-9.50442886352539	-8.464582443237305	-4.982736110687256	-3.4200313091278076	1.8750171661376953	-9.718473434448242
110	-4.622772693634033	1.133662223815918	-9.50442886352539	-8.464582443237305	-4.982736110687256	-3.4200313091278076	1.8750171661376953	-9.718473434448242
115	-4.622772693634033	1.133662223815918	-9.50442886352539	-8.464582443237305	-4.982736110687256	-3.4200313091278076	1.8750171661376953	-9.718473434448242
