## Supplementary material for "A Minimal Regulatory Spatial Model for Emergent Multicellular Organization in Dissipative Environments": predictions.csv

step	true_T1	pred_T1	true_T2	pred_T2	true_I	pred_I	true_R	pred_R	true_M	pred_M	true_K	pred_K	true_S	pred_S
5	0.8249953389167786	0.5538222193717957	0.21987098455429077	0.2796492874622345	0.25687891244888306	0.08964012563228607	0.25641146302223206	0.21539530158042908	0.24237194657325745	0.28970620036125183	0.19214986264705658	0.21505019068717957	0.16446879506111145	0.07591680437326431
10	1.013611912727356	0.6544259786605835	0.2671099305152893	0.31470197439193726	0.2754368484020233	0.10121273994445801	0.28707289695739746	0.24628469347953796	0.2659253776073456	0.30747783184051514	0.21189667284488678	0.2527194321155548	0.1646844446659088	0.08775331825017929
15	1.0329095125198364	0.8609550595283508	0.30531638860702515	0.21543091535568237	0.2804984748363495	0.20901960134506226	0.3032865524291992	0.2574745714664459	0.28311750292778015	0.3536398410797119	0.2192782610654831	0.27855268120765686	0.16626335680484772	0.12203274667263031
20	1.0330700874328613	0.9498090744018555	0.35562023520469666	0.20993593335151672	0.2858274579048157	0.26782912015914917	0.32918262481689453	0.2802700102329254	0.3057178258895874	0.362868070602417	0.224666565656662	0.2772206962108612	0.17526298761367798	0.12200611084699631
25	1.1877021789550781	1.0615582466125488	0.4679814279079437	0.24330401420593262	0.33306699991226196	0.29588422179222107	0.4063211679458618	0.3502950966358185	0.36575305461883545	0.4500316381454468	0.25425639748573303	0.27410805225372314	0.21165141463279724	0.16805405914783478
30	1.2166035175323486	1.1434787511825562	0.5607510805130005	0.35102981328964233	0.35902270674705505	0.29863035678863525	0.44630730152130127	0.4503689706325531	0.3971809446811676	0.517460286617279	0.265056312084198	0.2785274088382721	0.23365598917007446	0.20772744715213776
35	1.2953212261199951	1.1998059749603271	0.6973986625671387	0.559262216091156	0.397962749004364	0.3477317988872528	0.5141274929046631	0.5381707549095154	0.44889187812805176	0.5465635657310486	0.28879034519195557	0.287652850151062	0.2692376375198364	0.22447891533374786
40	1.3642299175262451	1.1836267709732056	0.8514941334724426	0.7452728748321533	0.4462394118309021	0.3719344139099121	0.5890728235244751	0.6225968599319458	0.5064318776130676	0.547612726688385	0.31654301285743713	0.2551243007183075	0.3103850483894348	0.21653129160404205
45	1.3727930784225464	1.106065034866333	0.9930440187454224	0.8717584609985352	0.48328515887260437	0.36953678727149963	0.6482374668121338	0.6910431981086731	0.551949679851532	0.5653461217880249	0.33774638175964355	0.26152023673057556	0.34366315603256226	0.20939011871814728
50	1.316311240196228	1.0761526823043823	1.1147289276123047	0.9294760823249817	0.5030418038368225	0.364345520734787	0.6840905547142029	0.7113404870033264	0.5792417526245117	0.5755126476287842	0.34888148307800293	0.2653789222240448	0.3641778230667114	0.2073507159948349
55	1.2142386436462402	1.0507934093475342	1.2034951448440552	0.9757600426673889	0.4996205270290375	0.3687768876552582	0.6908593773841858	0.7282525897026062	0.5832363367080688	0.5773140788078308	0.3456137478351593	0.2687755525112152	0.36744725704193115	0.20723801851272583
60	1.1052091121673584	1.0381323099136353	1.2843053340911865	0.9563000202178955	0.48126429319381714	0.3586142957210541	0.676909327507019	0.7049774527549744	0.5706543326377869	0.5650283098220825	0.3317710757255554	0.2640742361545563	0.3595675230026245	0.20856699347496033
65	1.0114895105361938	0.9595332741737366	1.3647809028625488	1.00583815574646	0.4570315182209015	0.34375980496406555	0.6366312503814697	0.6773450970649719	0.5342588424682617	0.5474956631660461	0.30282485485076904	0.25461912155151367	0.3439790904521942	0.2084621787071228
70	0.9372037649154663	0.8395033478736877	1.4086687564849854	1.1235160827636719	0.41250184178352356	0.33705848455429077	0.5642836689949036	0.626101553440094	0.4648234248161316	0.5280978679656982	0.2561885714530945	0.25784677267074585	0.32647016644477844	0.20762383937835693
75	0.8774557709693909	0.7324858903884888	1.4255634546279907	1.2042677402496338	0.38787901401519775	0.2926476001739502	0.5105113983154297	0.5306323766708374	0.39326879382133484	0.46346431970596313	0.21930694580078125	0.19922611117362976	0.30366548895835876	0.14443519711494446
80	0.8311675190925598	0.6436720490455627	1.4105709791183472	1.2604752779006958	0.32093605399131775	0.19854837656021118	0.4227975308895111	0.4268800914287567	0.3321995139122009	0.3815698027610779	0.18937724828720093	0.16087692975997925	0.2815023362636566	0.17340992391109467
85	0.797275960445404	0.7291346192359924	1.4146873950958252	1.1910659074783325	0.23797592520713806	0.15868881344795227	0.32649892568588257	0.3191589117050171	0.2684100866317749	0.2933136224746704	0.17359969019889832	0.1545862853527069	0.2588162422180176	0.1564090996980667
90	0.7749822735786438	0.6832688450813293	1.3571497201919556	0.946656346321106	0.19290350377559662	0.09905111789703369	0.19203858077526093	0.21665871143341064	0.14854806661605835	0.18512651324272156	0.11851223558187485	0.1866004467010498	0.24079541862010956	0.13099540770053864
95	0.761939287185669	0.5187820792198181	1.3555635213851929	0.7241519689559937	0.15879619121551514	0.059819675981998444	0.15877428650856018	0.1813669204711914	0.13895617425441742	0.19626283645629883	0.11116788536310196	0.1484050452709198	0.23143023252487183	0.11977621167898178
100	0.7538963556289673	0.48473066091537476	1.127724051475525	0.6669735312461853	0.17891046404838562	0.05343335121870041	0.17890508472919464	0.1702873408794403	0.15654827654361725	0.21027329564094543	0.12523379921913147	0.14446291327476501	0.21434761583805084	0.11604194343090057
105	0.0	0.41484159231185913	0.0	0.5032919645309448	0.0	0.03515517711639404	0.0	0.13801422715187073	0.0	0.25298070907592773	0.0	0.14756277203559875	0.0	0.11134617030620575
110	0.0	0.41484159231185913	0.0	0.5032919645309448	0.0	0.03515517711639404	0.0	0.13801422715187073	0.0	0.25298070907592773	0.0	0.14756277203559875	0.0	0.11134617030620575
115	0.0	0.41484159231185913	0.0	0.5032919645309448	0.0	0.03515517711639404	0.0	0.13801422715187073	0.0	0.25298070907592773	0.0	0.14756277203559875	0.0	0.11134617030620575
