## Supplementary material for "A Minimal Regulatory Spatial Model for Emergent Multicellular Organization in Dissipative Environments": training_history.csv

epoch	train_loss	train_recon	train_gene	val_loss	val_recon	val_gene
1	2.6848486975619665	2.293026271619295	0.3918223898661764	2.489332914352417	2.268653154373169	0.22067968547344208
2	2.615668485039159	2.267552526373612	0.34811604336688395	2.334162712097168	2.181710720062256	0.15245206654071808
3	2.408494761115626	2.1771528218921863	0.23134187334462217	1.8964545726776123	1.7392828464508057	0.15717168152332306
4	1.9354362425051237	1.7618679059179205	0.17356837423224197	1.4992618560791016	1.0697176456451416	0.4295441508293152
5	1.5420532101079036	1.2950158432910317	0.24703731074144966	0.9956234693527222	0.8606029152870178	0.13502058386802673
6	1.232956422002692	1.1341481083317806	0.09880830112256501	0.8042163252830505	0.7056630849838257	0.09855325520038605
7	1.128957124132859	1.0117680932346143	0.11718900188019402	0.7034733295440674	0.6049975752830505	0.09847572445869446
8	1.105663770123532	0.9705806907854582	0.13508307463244387	0.6926886439323425	0.5889285206794739	0.10376013070344925
9	1.0696955229106702	0.9175120905825966	0.1521833797818736	0.7355580925941467	0.6271929144859314	0.10836517810821533
10	1.0604395113493268	0.9019078110393725	0.1585317301122766	0.7064868211746216	0.5935558080673218	0.11293098330497742
11	1.0147243612690975	0.8749435512643111	0.1397807962800327	0.6788204312324524	0.5378800630569458	0.1409403681755066
12	0.9891092589027003	0.8569972326881007	0.1321120371944026	0.6719362139701843	0.512498140335083	0.15943805873394012
13	0.9553926806700858	0.8236096658204731	0.13178301955524244	0.6715165972709656	0.5247049927711487	0.1468116044998169
14	0.9404935742679396	0.810656509901348	0.12983707691493787	0.6824606657028198	0.5255427956581116	0.15691784024238586
15	0.9340785208501314	0.8026697635650635	0.13140874356031418	0.6788693070411682	0.49409785866737366	0.18477143347263336
16	0.9226811057642886	0.7859014727567372	0.13677963065473656	0.6621925830841064	0.47931405901908875	0.1828785091638565
17	0.9228902741482383	0.7860166085393805	0.13687367266730258	0.6258625388145447	0.4783298373222351	0.14753270149230957
18	0.9087786172565661	0.7751875613865099	0.13359102842054868	0.6204698085784912	0.48589131236076355	0.13457852602005005
19	0.9011061818976152	0.769293509031597	0.13181267757164805	0.6209304928779602	0.4761873483657837	0.1447431594133377
20	0.888966303122671	0.7586196598253752	0.13034663310176448	0.6265609264373779	0.4741857945919037	0.15237510204315186
21	0.8770234773033544	0.7510426107205843	0.12598084501529994	0.6275320053100586	0.4807020127773285	0.1468300223350525
22	0.8669698865790116	0.7448719928139135	0.12209789298082653	0.6372049450874329	0.48799198865890503	0.14921295642852783
23	0.8605497291213587	0.740481972694397	0.12006776034832001	0.643017053604126	0.4916950464248657	0.15132199227809906
24	0.8507848601592215	0.7348157230176424	0.1159691583169134	0.6211974024772644	0.48091715574264526	0.14028024673461914
25	0.8394684383743688	0.7267139491282011	0.1127544641494751	0.5912463068962097	0.4674629867076874	0.12378332763910294
26	0.8398449546412418	0.7253256220566598	0.1145193423879774	0.5761542916297913	0.46383723616600037	0.11231706291437149
27	0.8387088524667841	0.7225273298589807	0.11618151476508692	0.5719236135482788	0.46337422728538513	0.10854935646057129
28	0.832202534926565	0.7160685815309223	0.11613397692379199	0.5805250406265259	0.4734242856502533	0.10710074752569199
29	0.8228159797819037	0.708108685518566	0.11470731308585719	0.599081814289093	0.4836709499359131	0.11541084945201874
30	0.8075160948853743	0.7003076766666613	0.10720843704123247	0.6287315487861633	0.4791165292263031	0.14961501955986023
31	0.8079156875610352	0.6996529792484484	0.10826271811598226	0.6622793078422546	0.4870956838130951	0.17518360912799835
32	0.8023254212580229	0.6896143022336458	0.11271111784796965	0.6632000207901001	0.5019314289093018	0.16126862168312073
33	0.8003307863285667	0.6909725603304411	0.10935824482064498	0.6341001987457275	0.4813235104084015	0.15277668833732605
34	0.7960662339863024	0.6887938223387066	0.107272406941966	0.6077327132225037	0.4577415883541107	0.14999112486839294
35	0.7832406696520353	0.6772935421843278	0.1059470976653852	0.5973089337348938	0.45406246185302734	0.14324647188186646
36	0.7751136233932093	0.6704861521720886	0.10462749396499835	0.5851572155952454	0.46027547121047974	0.12488175183534622
37	0.7678225856078299	0.665607656303205	0.10221494185297113	0.5855936408042908	0.4714636206626892	0.11412999778985977
38	0.7655463846106279	0.6622994573492753	0.10324691196805552	0.5738935470581055	0.4624824523925781	0.11141110956668854
39	0.7601253954987777	0.656609811280903	0.10351556774817015	0.560128390789032	0.44764846563339233	0.11247994005680084
40	0.7557400214044672	0.6542529683364066	0.10148707189058002	0.5628045201301575	0.4533676207065582	0.10943689942359924
41	0.752249887115077	0.6503742996015047	0.10187560123832602	0.5872429609298706	0.4632304906845093	0.12401247024536133
42	0.7407286951416417	0.6427739137097409	0.09795475398239337	0.6149078011512756	0.45032623410224915	0.16458158195018768
43	0.7437803337448522	0.6426210434813249	0.10115928124440343	0.6447034478187561	0.461732417345047	0.1829710453748703
44	0.7433436544317948	0.6373468213959744	0.1059968440156234	0.6305651664733887	0.49009719491004944	0.14046800136566162
45	0.734680291853453	0.6369577128636209	0.0977225823229865	0.5775574445724487	0.4570940136909485	0.12046345323324203
46	0.719622856692264	0.6222485021540993	0.09737437218427658	0.544292688369751	0.4237540066242218	0.12053866684436798
47	0.7291656481592279	0.6376849099209434	0.0914807147101352	0.5248975157737732	0.4187909960746765	0.10610652714967728
48	0.6933864637425071	0.6179084683719435	0.07547799870371819	0.5891069173812866	0.4598950147628784	0.12921187281608582
49	0.7102133129772387	0.6264699666123641	0.08374335381545518	0.54693603515625	0.45013314485549927	0.09680286049842834
50	0.6703865590848421	0.6068423923693205	0.06354417691105291	0.4996265172958374	0.4239278733730316	0.07569864392280579
51	0.6692667728976199	0.6130082356302362	0.05625854883539049	0.4846661686897278	0.4135408401489258	0.07112531363964081
52	0.6424650361663417	0.5952365586632177	0.04722850181554493	0.5257436633110046	0.4465068578720093	0.07923678308725357
53	0.651713418333154	0.6015429622248599	0.05017045277513956	0.5249627828598022	0.45576685667037964	0.069195955991745
54	0.6434022784233093	0.5996766968777305	0.04372556487980642	0.47482988238334656	0.40384089946746826	0.0709889754652977
55	0.6175126245147303	0.5727016235652723	0.04481100781183494	0.4735489785671234	0.39868611097335815	0.07486286014318466
56	0.6268265153232374	0.5805825371491281	0.046243966802170404	0.47761449217796326	0.4033955931663513	0.07421889901161194
57	0.601099547586943	0.5592339070219743	0.04186562752645267	0.49304884672164917	0.42584502696990967	0.0672038197517395
58	0.6107968421358811	0.5668805853316659	0.04391627994022871	0.47682833671569824	0.40919896960258484	0.0676293820142746
59	0.5883869842479104	0.5492434234995591	0.03914355329777065	0.47630786895751953	0.3923652768135071	0.08394257724285126
60	0.5903333080442328	0.5433631696199116	0.04697012283692235	0.47647935152053833	0.3933000862598419	0.08317925035953522
61	0.5786511113769129	0.5334757456653997	0.045175379338233096	0.4860715866088867	0.41191497445106506	0.07415661960840225
62	0.5764362121883192	0.5354757528556021	0.040960430706802164	0.468138188123703	0.39489924907684326	0.07323893159627914
63	0.5630746766140586	0.5211516948122727	0.04192297474334115	0.454000324010849	0.3838782012462616	0.070122130215168
64	0.554449759031597	0.5171231219643041	0.037326657654423466	0.45083940029144287	0.3798336982727051	0.0710056871175766
65	0.5472281481090345	0.5073232556644239	0.03990489479742552	0.4514448046684265	0.37931641936302185	0.07212838530540466
66	0.5455769378887979	0.5040556788444519	0.04152125963254979	0.4336090385913849	0.3686874508857727	0.06492158770561218
67	0.5343980632330242	0.4969792460140429	0.037418834178855546	0.42776888608932495	0.36331456899642944	0.06445431709289551
68	0.5309578462650901	0.4960052810217205	0.03495257230181443	0.42401283979415894	0.36075183749198914	0.0632609948515892
69	0.5221678081311678	0.490032213298898	0.03213561326265335	0.4275057315826416	0.3634892404079437	0.06401649117469788
70	0.5153855587306776	0.4842737881760848	0.031111761339400943	0.42678719758987427	0.36390185356140137	0.0628853365778923
71	0.509177324803252	0.47959254054646744	0.02958478523712409	0.41948580741882324	0.3593340516090393	0.06015176698565483
72	0.5019120840649856	0.4730662774098547	0.028845790773630142	0.41599228978157043	0.35934096574783325	0.05665131285786629
73	0.4977252828447442	0.4707871612749602	0.02693813176531541	0.42099565267562866	0.3589797019958496	0.06201595440506935
74	0.4979780441836307	0.4691437388721265	0.0288343099313543	0.42266926169395447	0.3587895333766937	0.06387972831726074
75	0.49089073821118	0.46318446962456955	0.027706274909800606	0.4291420876979828	0.3654176592826843	0.06372442841529846
76	0.48986797426876266	0.46221524790713664	0.027652720381554804	0.4193456768989563	0.3640633225440979	0.0552823469042778
77	0.47602067025084244	0.4545574188232422	0.021463236918574886	0.4134824573993683	0.36214110255241394	0.05134134739637375
78	0.47169217310453715	0.4509719265134711	0.02072023585634796	0.41754287481307983	0.3623864948749542	0.055156368762254715
79	0.4720637359117207	0.4488447434023807	0.02321899304852674	0.4085456132888794	0.3630501925945282	0.04549542814493179
80	0.46354605022229645	0.4459662594293293	0.01757977922496043	0.40790417790412903	0.35610708594322205	0.05179710313677788
81	0.46414001991874293	0.44416630268096924	0.019973716894654853	0.40428978204727173	0.3530002236366272	0.051289573311805725
82	0.45462242709962947	0.4365485090958445	0.018073913984392818	0.4019491672515869	0.36323052644729614	0.03871863707900047
83	0.45685142592379924	0.4409278348872536	0.015923587409289258	0.40415000915527344	0.35860681533813477	0.04554319754242897
84	0.44772564423711675	0.4309276122795908	0.016798036442579406	0.4265493154525757	0.3587396740913391	0.06780962646007538
85	0.4510040941991304	0.42699384689331055	0.024010248874363146	0.400999516248703	0.3681967258453369	0.03280278667807579
86	0.45736662494508845	0.44154683657382665	0.01581978239119053	0.41708362102508545	0.3552853465080261	0.06179828941822052
87	0.45442010854419906	0.4273657830137956	0.027054338078749806	0.38524720072746277	0.3479803800582886	0.03726682811975479
88	0.4530540312591352	0.43199120775649424	0.021062832913900677	0.3981802463531494	0.33940473198890686	0.058775514364242554
89	0.4533370105843795	0.42280389290106923	0.030533121016464736	0.39451292157173157	0.3452163636684418	0.0492965504527092
90	0.4405135480981124	0.4233357122069911	0.017177842557430267	0.39391258358955383	0.3461434841156006	0.047769103199243546
91	0.43803736410642924	0.41463633273777206	0.023401032054894848	0.3944813013076782	0.3406529128551483	0.05382838100194931
92	0.4371571383978191	0.4143864881051214	0.022770650292697706	0.38292187452316284	0.33434370160102844	0.0485781654715538
93	0.43861645460128784	0.4133068323135376	0.025309629199144087	0.3779183030128479	0.3334696888923645	0.044448599219322205
94	0.43423653276343094	0.4114291244431546	0.022807401604950428	0.3821340799331665	0.3390951156616211	0.043038975447416306
95	0.42389757539096634	0.4072546566787519	0.01664291008522636	0.38562753796577454	0.342456191778183	0.04317134991288185
96	0.42320956211341054	0.4031152089959697	0.020094359979817743	0.39027369022369385	0.34889182448387146	0.04138186201453209
97	0.4303859331105885	0.40682198891514226	0.02356394635219323	0.38793647289276123	0.3495602309703827	0.038376230746507645
98	0.4138850914804559	0.40016032833802073	0.01372475770155066	0.384836345911026	0.3468310534954071	0.038005292415618896
99	0.4105819244133799	0.3963425331994107	0.01423939758617627	0.3800809681415558	0.3455716073513031	0.03450935706496239
100	0.4153715670108795	0.3986989981249759	0.016672573101363684	0.38374418020248413	0.3512745499610901	0.032469622790813446
