## Supplementary material for "A Minimal Regulatory Spatial Model for Emergent Multicellular Organization in Dissipative Environments": global_genes.csv

step	T1	T2	I	R	M	K	S
0	0.8530907603031395	0.39609552124662695	0.6278725219609068	0.5986447428577344	0.5644623229762326	0.38603669705647026	0.37442076963333487
1	0.5640313858381203	0.2232939447860175	0.3416538024736025	0.32738345549389203	0.3055197534792225	0.20889882198681028	0.2066019120549482
2	0.6827516790792799	0.24559861695250948	0.31727234637283513	0.30594757548143714	0.2853382963613969	0.20319645585530915	0.19906817346998804
3	0.800420544109244	0.25118681749439553	0.3048771559504525	0.29721592599207586	0.2689185928401992	0.20050989664011534	0.19619481258565277
4	0.8754640108267923	0.24837058684149774	0.29981231611090625	0.2934143853113124	0.270819451092743	0.20439611358884446	0.19011249859676146
5	0.8249953356482423	0.21987099162784532	0.2568789061311509	0.2564114570762653	0.24237195010558232	0.192149855498132	0.16446879607103954
6	0.7993868867999363	0.20897640615675098	0.2368777812323122	0.23770019908562598	0.22250383486406622	0.18637962072369801	0.1483665917359286
7	0.8119162184711486	0.21093486953525992	0.23020199393027188	0.2335706725392295	0.2175725394395319	0.17707433728731864	0.14193703088740722
8	0.93196991024045	0.24275927785979248	0.2532290707241231	0.2627050094931007	0.24260601278666458	0.1916249386111376	0.1558572985691496
9	1.004064903487666	0.26292738706148244	0.270525109782969	0.28184618918894555	0.26050708136717016	0.20446680564393765	0.1645396485043221
10	1.013611928271596	0.2671099397642783	0.2754368538056714	0.28707289967843774	0.2659253864920968	0.21189666953615868	0.16468444502437418
11	0.9439243490241507	0.25313124589657865	0.2592898937487169	0.27069586204000806	0.25104832135099686	0.20190247578045972	0.15291152827806218
12	0.9369071592696454	0.25857137574413736	0.257782849253432	0.27168491397881545	0.2542245577708016	0.20511192769657202	0.1510129164530727
13	0.9644534059959581	0.2742918230338649	0.26479082599673226	0.28060266014791374	0.26354778363546183	0.209750156468718	0.15498106966913808
14	0.9957578245419879	0.2875034581339299	0.2701618058443985	0.29030346342276786	0.2732664687402687	0.2157740849460131	0.15965428877623933
15	1.0329095292732267	0.305316381941141	0.28049847819752993	0.3032865504206785	0.2831174986629224	0.2192782675035067	0.1662633604911693
16	1.069370581012664	0.3264217844541674	0.29170521546975375	0.3185348575938716	0.29572346997335397	0.22496497448815728	0.17380058542395777
17	1.0855382738442585	0.3401070611832866	0.29631903075747357	0.33021005037375706	0.30479562998833815	0.2316917934896615	0.17830865822215186
18	1.0654016899831393	0.34333345358991674	0.29452865234757103	0.33012134079706973	0.30564740212573666	0.22907689249308844	0.1770107154795415
19	1.0706020491334651	0.35554176497642365	0.29505370428533834	0.3365077833470729	0.31020756705369273	0.23192770490300674	0.1795797709763531
20	1.033070133811181	0.3556202229426246	0.28582744848228264	0.32918261944383287	0.3057178368134046	0.22466657018135403	0.1752629805359796
21	1.0455245601863743	0.37499110324585216	0.28850386505683	0.33675488537267073	0.31104907293590506	0.22572579978376417	0.1791818986987011
22	1.0968678745450233	0.40951442515809783	0.3032668015131032	0.3571113807726303	0.3270115697600243	0.2334440236768913	0.19004395235197316
23	1.1247599494882015	0.427091260236022	0.31118190803824597	0.3720386120290318	0.3380784718201244	0.23885793144460352	0.19635669059428104
24	1.154010925687352	0.44593152850246154	0.32063400530114977	0.38789827283185396	0.3487002370369898	0.24668481205850082	0.20334487020341785
25	1.1877021881922123	0.46798143538266335	0.33306698724244305	0.406321172047108	0.3657530429855544	0.25425638846089627	0.21165141140331223
26	1.1885778751911917	0.4828157067368303	0.33685208292860835	0.413490685799705	0.3713443183610889	0.2574482052490019	0.21518599241695757
27	1.1954131319797094	0.4993290177489908	0.3435720682430379	0.4218322168999784	0.37720929894933963	0.26025604850031564	0.21952750713346614
28	1.1809715352451	0.5068680340013313	0.34379846892677024	0.4224058924536187	0.37835165825427186	0.2571556177687373	0.21986658979546497
29	1.197911119968895	0.5324036722323071	0.35078398810320816	0.4336856518219015	0.3873310145724839	0.26063563400398093	0.22637310855756318
30	1.216603549317345	0.560751093967216	0.3590227177224757	0.4463073157111906	0.3971809392306209	0.26505629886582743	0.23365599257861686
31	1.2199222927252749	0.5812751296722037	0.36101895979136106	0.45374201248555773	0.4024939673102219	0.2679678144201827	0.23803746687806504
32	1.2322724817395319	0.6058030188216155	0.36858444140158947	0.4652972184519608	0.4123775681187617	0.27124835170256484	0.24412662374472663
33	1.2550882407880015	0.6366489657195821	0.3784942403714683	0.4814044162718004	0.424904419345564	0.27693445886928547	0.25256261308014755
34	1.2655718253672976	0.6606981265039014	0.3847653359264443	0.4936739174513321	0.4338966976817802	0.28042411180728377	0.25868192774842386
35	1.295321238681795	0.6973986473031748	0.3979627605025346	0.5141275164435427	0.4488918906020203	0.28879034411326443	0.2692376365622135
36	1.3099438957421763	0.7263853933236599	0.40728585539723833	0.5290764058695167	0.4601658590999527	0.29388868860927414	0.27699132664892595
37	1.3315150772150166	0.7596169755594533	0.4186960314016739	0.5471185648518473	0.47396517305394636	0.30043563058622613	0.2864365568416341
38	1.3432933774906282	0.7914821143163413	0.42792584614271767	0.5611845223697651	0.48494290059372624	0.30598797841085246	0.29460052182936913
39	1.357862743959481	0.8229307423175856	0.4382436331214714	0.5766190879283466	0.49693723028230774	0.3117535106050441	0.303174851825322
40	1.3642298880589163	0.8514941254455024	0.4462394139808448	0.5890728412471206	0.5064318914049137	0.3165430060142989	0.31038505730475774
41	1.3585066081418036	0.8715349684250191	0.4505827495740172	0.5966862029073022	0.5118442928724851	0.3187219858575592	0.31476549500032613
42	1.3637722835451005	0.9009562383936186	0.4586413162975547	0.6093252595396698	0.5220156751432811	0.32339021728228606	0.32199240281673275
43	1.369867603317198	0.9334096167049653	0.46761652583185714	0.6232373326502084	0.5325827229272976	0.32856449904786283	0.3298562771404695
44	1.3707276945402178	0.9624432290229622	0.47507556656812344	0.6351536813767974	0.5418644038115599	0.33274275793304364	0.336548836320367
45	1.3727931178678008	0.9930440433950143	0.4832851516908315	0.6482374702173228	0.5519496565531414	0.3377463853492955	0.34366315711770506
46	1.3694097180402918	1.0223413913677695	0.48998444694130405	0.6593058098822193	0.5603819088679923	0.3418344394695697	0.3498865132962947
47	1.3607611142764657	1.0469444007257303	0.49500398444026766	0.6678612812725494	0.5669099967431556	0.3448261648130097	0.3545782046071181
48	1.343769882280509	1.0674745156608954	0.4973603072296344	0.6723774046780752	0.570306184823325	0.34538623365279036	0.35733220619687384
49	1.331154185848338	1.090136386267155	0.5006560819341425	0.6787170394946364	0.5751097529352917	0.347433735834057	0.3608419776655088
50	1.3163112677041786	1.1147289592153717	0.5030418006898548	0.6840905778845399	0.5792417440536755	0.34888148269791	0.36417781770371493
51	1.2994170769090079	1.1337767107419034	0.5042827012127806	0.688026124608274	0.5820725364732467	0.34956835383198287	0.3661377127649514
52	1.2779424579447125	1.150159042895722	0.5037786947098878	0.6894523719552318	0.5829373843286005	0.3490887310995664	0.36684189971361897
53	1.2574080488713013	1.1681848447494256	0.5030469804405585	0.6908265366523831	0.5837795900305606	0.34837353354221623	0.3675661858399313
54	1.2348442567365792	1.184301842215218	0.501109707440783	0.6904926994430751	0.5832681479411308	0.34687028666527187	0.3672887458483147
55	1.2142385889842906	1.2034950889560383	0.4996205408097087	0.6908593758711847	0.5832363531684887	0.3456137510033703	0.36744726803379896
56	1.1921487710635914	1.2211472452254801	0.49633246601097303	0.6892681114043966	0.5822976472267215	0.34372679752987556	0.36678028753284253
57	1.1698633760647692	1.2366445116920555	0.49268025152727274	0.6874437488135076	0.5810449972226184	0.3417003448030083	0.36546142877162097
58	1.1485516718541482	1.2527377027555298	0.4889585875137931	0.6857432912983076	0.5799204885550926	0.3394818555394647	0.36385797772778783
59	1.1260001669414488	1.267130045912022	0.4848232137070038	0.6809023668194272	0.5758290159897903	0.33632879024215173	0.361655458399265
60	1.1052091478262436	1.2843053657223729	0.4812642836880591	0.6769093215147448	0.5706543485545148	0.33177108225803587	0.3595675094369148
61	1.0858860029329966	1.3015545534084445	0.4762104792870435	0.6676858592830632	0.5637656190002144	0.3253601635688345	0.35731266194620454
62	1.0661748415399146	1.3186683041467953	0.4712693189556122	0.6623704157034963	0.5602287810639127	0.3208564684083039	0.3542569076689044
63	1.047692859449292	1.3360590275908668	0.46459108370759733	0.6548078909094489	0.552235919010786	0.31654995163856375	0.35131780720235745
64	1.0296990904686054	1.354245004699492	0.4613360569007929	0.6463008445695368	0.5443370219169499	0.3098387524640557	0.34773774641635496
65	1.0114894654424786	1.3647809165170497	0.45703153163578064	0.6366312731335521	0.5342588653274892	0.3028248648294964	0.3439790792436594
66	0.996814336588532	1.3751384080314533	0.45109371288633016	0.6214410281523561	0.5158938971990663	0.29444760782356316	0.3417763821873296
67	0.9805428406504106	1.379503781446188	0.4430971732139599	0.6082226746620878	0.5074737538191816	0.2866995896248713	0.33790034565126237
68	0.9647927192315658	1.391761302904844	0.42680097940351164	0.5963055290177365	0.4959642936751349	0.2759364421894958	0.3335336487141618
69	0.9498847366738483	1.4020983773830555	0.41682943387456134	0.5820239358225198	0.4793350500876847	0.26684733736544697	0.3304946302753979
70	0.9372037815722453	1.4086687961108828	0.4125018337680532	0.5642836744242663	0.46482343402310955	0.2561885851705385	0.326470171003805
71	0.9226100482532539	1.423874566978359	0.4075967748263384	0.5544107607658753	0.45403355030825715	0.24374976952202757	0.3214011494510308
72	0.9094877650586866	1.426894701300508	0.3981478862302342	0.5430752555948731	0.43794396177423645	0.24199179991719974	0.3173136439909833
73	0.8984900546873232	1.422841937268288	0.3971785225890971	0.5385019621190349	0.4185024439030067	0.23116224702761898	0.31297272131851783
74	0.8867651586497509	1.423899308135292	0.3802070535578783	0.5220821157756741	0.41357580465609345	0.23007891355482984	0.3079941915399798
75	0.8774557592856211	1.4255634964212216	0.3878790050433905	0.5105114039504075	0.3932687819187644	0.21930695298319974	0.30366549068113763
76	0.8670323526411876	1.4206968782386646	0.3716337891933159	0.502381456479672	0.3961095013629563	0.21831520370667584	0.2985306645511456
77	0.8595353868485971	1.4211189170012002	0.363462198441988	0.47772487093646054	0.3796471182471794	0.2045780846690561	0.29506850429197456
78	0.848594322622045	1.418848812687273	0.35440103254489375	0.45154367761809033	0.3497411978141863	0.19515874474405856	0.2913797089651163
79	0.8394508597247627	1.4141233439773742	0.33387066653569436	0.43852672245468866	0.3404113653071607	0.19087309856393816	0.2869161661282062
80	0.8311675473129237	1.410570947296675	0.32093605630178573	0.4227975219863062	0.33219950807179566	0.1893772527816096	0.28150232913859613
81	0.823768012725671	1.4129373917262111	0.3085575358072431	0.3965231286411985	0.3114584029435876	0.1827511839301123	0.2766704897654289
82	0.817553356439289	1.4097184990883203	0.3019350540514014	0.376993384691769	0.30415006001247546	0.17181046787981824	0.2731341033941992
83	0.8103694752526779	1.4110521496403992	0.26916880803362714	0.35046218712783284	0.28915727890879606	0.17314223793920078	0.26797200293406054
84	0.8021040206839419	1.4057352060445794	0.2646167912269443	0.3325043489276745	0.2792291707112033	0.1698411155817931	0.262860708712591
85	0.7972759446394471	1.4146873544888958	0.23797592678204726	0.3264989262718124	0.2684100830364969	0.1735996849675658	0.2588162320308139
86	0.7896172271065759	1.399589673337225	0.20154793874805263	0.29180752949622973	0.2473666557608107	0.1475932918398868	0.25507486680224173
87	0.7844629275079532	1.3830697245896248	0.20263227740067594	0.25690193139919537	0.2082270800966791	0.1222950606273441	0.24961170035959881
88	0.7815635534626562	1.3539051366102262	0.1902246898285653	0.2073639232559455	0.16858688478902242	0.120175113880102	0.2483630103904852
89	0.7766349498206867	1.3538935474905704	0.19079448175174804	0.21053433820612613	0.16940559118528978	0.11872305094391829	0.24506122347837664
90	0.7749822777500389	1.3571496790772215	0.19290350714444213	0.19203858038455604	0.14854806768711218	0.1185122348764487	0.24079541386922393
91	0.7725106986916863	1.31508193240731	0.19985577044764727	0.19891107004014433	0.1500176499200084	0.11964451926955742	0.23708290741888627
92	0.7677240218631036	1.289836425148159	0.20832446618698922	0.2072726379326583	0.15122974342666254	0.12057446779981922	0.2351160171671241
93	0.7675765885817197	1.3233592275184665	0.16667565410951504	0.16587377818753138	0.14604862060973006	0.11604409071567179	0.23531092660485803
94	0.7610289521289206	1.349837002694586	0.15974388133712455	0.1588813758766546	0.14000889410935985	0.11113649900868514	0.23407884448332103
95	0.7619392960292339	1.3555634728025368	0.15879618794813252	0.15877429364680662	0.1389561753222981	0.11116788566104664	0.23143023449324632
96	0.7613516407349338	1.2542271167024148	0.17161734105638285	0.17159909812893726	0.15016573443590467	0.12014506792504442	0.2296923439101208
97	0.7578181697710248	1.2619094736268877	0.16566311451883647	0.16565041062968275	0.14495962117804642	0.1159788673869528	0.22586636643327612
98	0.7563594861726198	1.2917185262641993	0.16562902279596867	0.1656175892957303	0.1449293513231307	0.11595353445856862	0.22205228360025964
99	0.7541465177357037	1.19118009660337	0.1733222897776549	0.17331790811023015	0.15165704133562882	0.12132998427102847	0.2170250200721846
100	0.7538963326832419	1.127724106594678	0.17891045972426356	0.17890508365299476	0.1565482767211136	0.12523379905752105	0.21434761202143046
101	0.7510646187161079	1.1926370569368672	0.17163996918392355	0.1716383110967375	0.15018507742969958	0.1201405894867481	0.20868272456775744
102	0.7503898981058968	1.2773733512431806	0.17109448100860375	0.17109298873013631	0.1497077648369181	0.11975948665822411	0.20304740823113251
103	0.7491779845364249	1.3525398358306173	0.16653357341227432	0.16654820125239644	0.14572790999818908	0.11657342689984208	0.20694151147935178
104	0.0	0.0	0.0	0.0	0.0	0.0	0.0
105	0.0	0.0	0.0	0.0	0.0	0.0	0.0
106	0.0	0.0	0.0	0.0	0.0	0.0	0.0
107	0.0	0.0	0.0	0.0	0.0	0.0	0.0
108	0.0	0.0	0.0	0.0	0.0	0.0	0.0
109	0.0	0.0	0.0	0.0	0.0	0.0	0.0
110	0.0	0.0	0.0	0.0	0.0	0.0	0.0
111	0.0	0.0	0.0	0.0	0.0	0.0	0.0
112	0.0	0.0	0.0	0.0	0.0	0.0	0.0
113	0.0	0.0	0.0	0.0	0.0	0.0	0.0
114	0.0	0.0	0.0	0.0	0.0	0.0	0.0
115	0.0	0.0	0.0	0.0	0.0	0.0	0.0
116	0.0	0.0	0.0	0.0	0.0	0.0	0.0
117	0.0	0.0	0.0	0.0	0.0	0.0	0.0
118	0.0	0.0	0.0	0.0	0.0	0.0	0.0
119	0.0	0.0	0.0	0.0	0.0	0.0	0.0
